# A novel reaction-diffusion architecture for engineering self-organized patterns in mammalian cells

**DOI:** 10.64898/2026.05.24.727552

**Authors:** Benjamin Swedlund, John J Danan, Ting-Xin Jiang, Soha Ben Tahar, Kyle Poon, Pranav S Bhamidipati, Zachary A Kreiger, Sandra Murillo, Minnal Kunnan, Daniel J G Pearce, Cheng-Ming Chuong, Ian M Ehrenreich, Leonardo Morsut

## Abstract

Reaction-diffusion circuits generate self-organized spatial patterns through local activation and long-range inhibition, but synthetic implementations in mammalian cells have been limited by the differential-diffusion requirement. Here, we introduce a novel architecture, juxtacrine activation with paracrine inhibition (JAPI), where the activator propagates through cell-cell contacts rather than diffusion. We demonstrate mathematically and numerically that JAPI accesses the same patterning regimes as classical diffusion-based circuits with one fewer free parameter. We then engineer compact synNotch-based JAPI circuits in mammalian fibroblasts and demonstrate their sufficiency for self-organized patterning through tunable, size-limited signal propagation. Functionalized to spatially control morphogen secretion, these circuits perturb feather bud formation on adjacent embryonic chicken epidermis. Finally, we develop a library-based approach to explore coupled, dual-JAPI circuits with tunable cross-inhibition, enabling programmable interactions between patterns and access to a broad morphospace of spatial states. Together, JAPI provides a compact, modular platform for programming self-organized multicellular patterning.

**Graphical Abstract:** 
