## Supplemental Table 1 for "A novel reaction-diffusion architecture for engineering self-organized patterns in mammalian cells"

### Sheet: Sheet1
Pannel	Subpannel	Dimensions	domain_size	activator_type	initial_condition	spike_value	nucleation_rate	max_steps	act_hill_coeff	inh_hill_coeff	act_prod_rate	inh_prod_rate	inh_decay_rate	inh_diffusion	act_diffusion
1C	Jux all on	2D	100x100	juxtacrine	random_uniform_over0	1	NA	50000	3	3	5	1	0.5	10	NA
1C + S1A	Jux stripes	2D	100x100	juxtacrine	random_uniform_over0	1	NA	50000	3	3	5	3	0.5	10	NA
1C	Jux reg spots	2D	100x100	juxtacrine	random_uniform_over0	1	NA	50000	3	3	5	5	0.5	10	NA
1C + S1A	Jux irreg spots	2D	100x100	juxtacrine	random_uniform_over0	1	NA	50000	3	3	5	12	0.5	10	NA
1C	Jux all off	2D	100x100	juxtacrine	random_uniform_over0	1	NA	50000	3	3	5	14	0.5	10	NA
1C	Par all on	2D	100x100	paracrine	random_uniform_over0	1	NA	50000	3	3	5	1	0.5	10	1
1C + S1A	Par stripes	2D	100x100	paracrine	random_uniform_over0	1	NA	50000	3	3	5	3	0.5	10	1
1C	Par reg spots	2D	100x100	paracrine	random_uniform_over0	1	NA	50000	3	3	5	5	0.5	10	1
1C + S1A	Par irreg spots	2D	100x100	paracrine	random_uniform_over0	1	NA	50000	3	3	5	7	0.5	10	1
1C	Par all off	2D	100x100	paracrine	random_uniform_over0	1	NA	50000	3	3	5	8	0.5	10	1
1F	Jux all on	1D	100	juxtacrine	activator_spike	2	NA	50000	3	3	5	1	0.5	10	NA
1F	Jux periodic	1D	100	juxtacrine	activator_spike	2	NA	50000	3	3	5	3	0.5	10	NA
1F	Jux irreg	1D	100	juxtacrine	activator_spike	2	NA	50000	3	3	5	6	0.5	10	NA
1F	Jux all off	1D	100	juxtacrine	activator_spike	2	NA	50000	3	3	5	8	0.5	10	NA
1G	Jux all on	1D	100	juxtacrine	random_uniform_over0	0.75	NA	50000	3	3	5	1	0.5	10	NA
1G	Jux periodic	1D	100	juxtacrine	random_uniform_over0	0.75	NA	50000	3	3	5	3	0.5	10	NA
1G	Jux irreg	1D	100	juxtacrine	random_uniform_over0	0.75	NA	50000	3	3	5	6	0.5	10	NA
1G	Jux all off	1D	100	juxtacrine	random_uniform_over0	0.75	NA	50000	3	3	5	8	0.5	10	NA
S1B	Par all on local	1D	100	paracrine	activator_spike	2	NA	50000	3	3	5	1	0.5	10	1
S1B	Par periodic local	1D	100	paracrine	activator_spike	2	NA	50000	3	3	5	3	0.5	10	1
S1B	Par irreg local	1D	100	paracrine	activator_spike	2	NA	50000	3	3	5	6	0.5	10	1
S1B	Par all off local	1D	100	paracrine	activator_spike	2	NA	50000	3	3	5	8	0.5	10	1
S1C	Par all on	1D	100	paracrine	random_uniform_over0	0.75	NA	50000	3	3	5	1	0.5	10	1
S1C	Par periodic local	1D	100	paracrine	random_uniform_over0	0.75	NA	50000	3	3	5	3	0.5	10	1
S1C	Par irreg	1D	100	paracrine	random_uniform_over0	0.75	NA	50000	3	3	5	6	0.5	10	1
S1C	Par all off	1D	100	paracrine	random_uniform_over0	0.75	NA	50000	3	3	5	8	0.5	10	1
2L	JA-circuit	2D	100x100	juxtacrine	all_off	2	0.01	5000	10	4	5	0	0.5	20	NA
2L	JAPI-circuit	2D	100x100	juxtacrine	all_off	2	0.01	5000	10	4	5	25	0.5	20	NA
S5F	Periodic_noise_levels	1D	100	juxtacrine	random_uniform_over0	0.5	NA	50000	3	6	5	3	0.5	10	NA
S5F	Periodic_noise_levels	1D	100	juxtacrine	random_uniform_over0	1	NA	50000	3	6	5	3	0.5	10	NA
S5F	Periodic_noise_levels	1D	100	juxtacrine	random_uniform_over0	1.5	NA	50000	3	6	5	3	0.5	10	NA
S5F	Periodic_noise_levels	1D	100	juxtacrine	random_uniform_over0	2	NA	50000	3	6	5	3	0.5	10	NA
S5F	Periodic_noise_levels	1D	100	juxtacrine	random_uniform_over0	2.5	NA	50000	3	6	5	3	0.5	10	NA
S5F	Periodic_noise_levels	1D	100	juxtacrine	random_uniform_over0	3	NA	50000	3	6	5	3	0.5	10	NA
S5F	Irregular_monostable_noise_levels	1D	100	juxtacrine	random_uniform_over0	0.5	NA	50000	6	3	5	10	0.5	10	NA
S5F	Irregular_monostable_noise_levels	1D	100	juxtacrine	random_uniform_over0	1	NA	50000	6	3	5	10	0.5	10	NA
S5F	Irregular_monostable_noise_levels	1D	100	juxtacrine	random_uniform_over0	1.5	NA	50000	6	3	5	10	0.5	10	NA
S5F	Irregular_monostable_noise_levels	1D	100	juxtacrine	random_uniform_over0	2	NA	50000	6	3	5	10	0.5	10	NA
S5F	Irregular_monostable_noise_levels	1D	100	juxtacrine	random_uniform_over0	2.5	NA	50000	6	3	5	10	0.5	10	NA
S5F	Irregular_monostable_noise_levels	1D	100	juxtacrine	random_uniform_over0	3	NA	50000	6	3	5	10	0.5	10	NA
S5F	Irregular_bistable_noise_levels	1D	100	juxtacrine	random_uniform_over0	0.5	NA	50000	6	3	5	5	0.4	10	NA
S5F	Irregular_bistable_noise_levels	1D	100	juxtacrine	random_uniform_over0	1	NA	50000	6	3	5	5	0.4	10	NA
S5F	Irregular_bistable_noise_levels	1D	100	juxtacrine	random_uniform_over0	1.5	NA	50000	6	3	5	5	0.4	10	NA
S5F	Irregular_bistable_noise_levels	1D	100	juxtacrine	random_uniform_over0	2	NA	50000	6	3	5	5	0.4	10	NA
S5F	Irregular_bistable_noise_levels	1D	100	juxtacrine	random_uniform_over0	2.5	NA	50000	6	3	5	5	0.4	10	NA
S5F	Irregular_bistable_noise_levels	1D	100	juxtacrine	random_uniform_over0	3	NA	50000	6	3	5	5	0.4	10	NA
S7C	Perturbation_height	1D	100	juxtacrine	activator_spike	2	NA	50000	6	3	5	10	0.5	10	NA
S7C	Perturbation_height	1D	100	juxtacrine	activator_spike	3	NA	50000	6	3	5	10	0.5	10	NA
S7C	Perturbation_height	1D	100	juxtacrine	activator_spike	10	NA	50000	6	3	5	10	0.5	10	NA
3B	labyrith	2D	100x100	juxtacrine	all_off	2	0.01	5000	10	4	6	15	0.5	20	NA
3B	big spots	2D	100x100	juxtacrine	all_off	2	0.01	5000	10	4	5	15	0.5	20	NA
3B	small spots	2D	100x100	juxtacrine	all_off	2	0.01	5000	10	4	5	30	0.5	20	NA
S8D	high_ri	2D	100x100	juxtacrine	all_off	2	0.01	5000	10	4	5	15	0.5	20	NA
S8D	med_ri	2D	100x100	juxtacrine	all_off	2	0.01	5000	10	4	5	30	0.5	20	NA
S8D	low_ri	2D	100x100	juxtacrine	all_off	2	0.01	5000	10	4	5	50	0.5	20	NA
3H	normal_di	2D	100x100	juxtacrine	all_off	2	0.01	5000	10	4	5	25	0.5	20	NA
3H	low_di	2D	100x100	juxtacrine	all_off	2	0.01	5000	10	4	5	25	0.5	5	NA
3L	JA-circuit	2D	20x20	juxtacrine	all_off	2	0.01	5000	10	4	5	0	0.5	20	NA
3L	JAPI-circuit	2D	20x20	juxtacrine	all_off	2	0.01	5000	10	4	5	20	0.5	20	NA
