## Supplemental Table 2 for "A novel reaction-diffusion architecture for engineering self-organized patterns in mammalian cells"

### Sheet: Sheet1
Pannel	Subpannel	Dimensions	domain_size	activator_type	initial_condition	spike_value	nucleation_rate	max_steps	npoints (co-initiation)	p1: act_hill_coeff	p1: inh_hill_coeff	p1: act_prod_rate	p1: inh_prod_rate	p1: inh_decay_rate	p1: inh_diffusion	p1: act_diffusion	p1: cross_inhibition_rate	p1: cross_inhibition_ratio	p2: act_hill_coeff	p2: inh_hill_coeff	p2: act_prod_rate	p2: inh_prod_rate	p2: inh_decay_rate	p2: inh_diffusion	p2: act_diffusion	p2: cross_inhibition_rate	p2: cross_inhibition_ratio
4B	independent_circuits	2D	100x100	juxtacrine	all_off	2	0.01	5000	0	4	4	5	8	0.5	20	0	0	0	10	4	7	25	0.5	20	0	0	0
4B	independent_circuits	2D	100x100	juxtacrine	all_off	2	0.01	5000	0	4	4	10	8	0.5	20	0	0	0	10	4	6	25	0.5	20	0	0	0
4B	independent_circuits	2D	100x100	juxtacrine	all_off	2	0.01	5000	0	4	4	15	8	0.5	20	0	0	0	10	4	5	25	0.5	20	0	0	0
4L	coinitiation	2D	100x100	juxtacrine	all_off	2	0.01	5000	0	4	4	5	8	0.5	20	0	0	0	10	4	6	25	0.5	20	0	0	0
4L	coinitiation	2D	100x100	juxtacrine	all_off	2	0.01	5000	20	4	4	5	8	0.5	20	0	0	0	10	4	6	25	0.5	20	0	0	0
4L	coinitiation	2D	100x100	juxtacrine	all_off	2	0.01	5000	100	4	4	5	8	0.5	20	0	0	0	10	4	6	25	0.5	20	0	0	0
5B	cross-I-gren-to-red	2D	100x100	juxtacrine	all_off	2	0.01	5000	0	4	4	15	8	0.5	20	0	0	0	10	4	7	25	0.5	20	0	0	0
5B	cross-I-gren-to-red	2D	100x100	juxtacrine	all_off	2	0.01	5000	0	4	4	15	8	0.5	20	0	2	0.25	10	4	7	25	0.5	20	0	0	0
5B	cross-I-gren-to-red	2D	100x100	juxtacrine	all_off	2	0.01	5000	0	4	4	15	8	0.5	20	0	4	0.5	10	4	7	25	0.5	20	0	0	0
5B	cross-I-red-to-green	2D	100x100	juxtacrine	all_off	2	0.01	5000	0	4	4	15	8	0.5	20	0	0	0	10	4	7	25	0.5	20	0	0	0
5B	cross-I-red-to-green	2D	100x100	juxtacrine	all_off	2	0.01	5000	0	4	4	15	8	0.5	20	0	0	0	10	4	7	25	0.5	20	0	6.25	0.25
5B	cross-I-red-to-green	2D	100x100	juxtacrine	all_off	2	0.01	5000	0	4	4	15	8	0.5	20	0	0	0	10	4	7	25	0.5	20	0	12.5	0.5
5B	bidirectional-cross-I	2D	100x100	juxtacrine	all_off	2	0.01	5000	0	4	4	5	8	0.5	20	0	0	0	10	4	6	25	0.5	20	0	0	0
5B	bidirectional-cross-I	2D	100x100	juxtacrine	all_off	2	0.01	5000	0	4	4	15	8	0.5	20	0	2	0.25	10	4	7	25	0.5	20	0	5	0.25
5B	bidirectional-cross-I	2D	100x100	juxtacrine	all_off	2	0.01	5000	0	4	4	15	8	0.5	20	0	4	0.5	10	4	7	25	0.5	20	0	12.5	0.5
