## Supplemental Table 3 for "A novel reaction-diffusion architecture for engineering self-organized patterns in mammalian cells"

### Sheet: Sheet1
Cell line	Figures used	Description	Transgene 1	Addgene #	Description	Transgene 2	Addgene #	Description	Transgene 3	Addgene #	Description	Transgene 4	Addgene #	Description	Transgene 5	Addgene #	Description	Transgene 6	Addgene #	Description
Juxtacrine activator (JA) feed-forward circuit, transceivers (GFP)	Figs 2,3, Supp 2,3,4,5,8	spontaneous, stochastic activation followed by unlimited signal propagation of a membrane-tethered ligand GFP	pHR_SFFV_LaG17_synNotch_TetRVP64	79128	Constitutive expression of an anti-GFP synNotch receptor with an intracellular Tta effector domain. Inhibited by dox/tetracycline	pHR_TRE-GFP_ligand	TBD	Inducible membrane expression of GFP fused to a PDGFRA transmembrane domain.
Juxtacrine activator (JA) feed-forward circuit, transceivers (mCherry)	Figs 2	spontaneous, stochastic activation followed by unlimited signal propagation of a membrane-tethered ligand mCherry	pHR_EF1a_flagLaM4-Notch-Gal4VP64	216669	Constitutive expression of an anti-mCherry synNotch receptor with an intracellular Gal4 effector domain.	pHR_UAS-mCherry_ligand_PNE	TBD	Inducible membrane expression of mcherry fused to a PDGFRA transmembrane domain and a PNE peptide epitope.
Constitutive expression of a soluble anti-GFP nanobody dimer	Supp 2, 8	Used to constitutively produce an anti-GFP synNotch paracrine inhibitor	pHR_EF1a-->GssmycLaG16LaG2_P2A_NLSIFP	162228	Constitutive expression of a soluble anti-GFP nanobody dimer, linked to the expression of a far-red fluorescent reporter
Juxtacrine activation paracrine inhibition (JAPI) circuit (GFP)	Figs 2, 3, Supp 3, 4, 5, 8, 9	Spontaneous, size-restricted signal propagation	pHR_SFFV_LaG17_synNotch_TetRVP64	79128	Constitutive expression of an anti-GFP synNotch receptor with an intracellular Tta effector domain. Inhibited by dox/tetracycline	pHR_TRE-GFP_ligand	TBD	Inducible membrane expression of GFP fused to a PDGFRA transmembrane domain.	pHR_TRE-GssmycLaG16LaG2_PGK-BFP	Similar to 162233 (final TBD)	Inducible expression of a paracrine inhibitor of anti-GFP synNotch signalling. A constitutive fluorescent reporter is linked for sorting infected cells	pHR_TRE-mCherry	231952	Inducible expression of cytoplasmic mCherry
Juxtacrine activation paracrine inhibition (JAPI) circuit (mCherry)	Figs 2, Supp 5	spontaneous, stochastic activation followed by size-restricted signal propagation of a membrane-tethered ligand mCherry	pHR_EF1a_flagLaM4-Notch-Gal4VP64	216669	Constitutive expression of an anti-mCherry synNotch receptor with an intracellular Gal4 effector domain.	pHR_UAS-mCherry_ligand_PNE	TBD	Inducible membrane expression of mcherry fused to a PDGFRA transmembrane domain and a PNE peptide epitope.	pHR_UAS_Gss55SR4-LaM4_PGK-H2B-miRFP703	162229 but different promoter (final TBD)	Inducible expression of a paracrine inhibitor of anti-mCherry-PNE synNotch signalling. A constitutive fluorescent reporter is linked for sorting infected cells
anti-GFP --> mCherry receivers	Figs 2, Supp 6	Contains a synNotch receptor recognizing GFP ligand, leading to activation of an intracellular fluorescent reporter, mCherry	pHR_SFFV_LaG17_synNotch_TetRVP64	79128	Constitutive expression of an anti-GFP synNotch receptor with an intracellular Tta effector domain. Inhibited by dox/tetracycline	pHR_TRE-mCherry	231952	Inducible expression of cytoplasmic mCherry
anti-mCherry --> mCitrine receivers	Figs 2, Supp 6	Contains a synNotch receptor recognizing mCherry ligand, leading to activation of an intracellular fluorescent reporter, mCitrine	pHR_EF1a_flagLaM4-Notch-Gal4VP64	216669	Constitutive expression of an anti-mCherry synNotch receptor with an intracellular Gal4 effector domain.	pHR_UAS-mCitrine	TBD	Inducible expression of cytoplasmic mCitrine
Constitutive expression of a modified, slow-diffusing anti-GFP nanobody dimer	Supp 8	Constitutive expression of an anti-GFP nanobody dimer fused to the Finger 1 domain of the mouse Nodal1 protein, as annotated in Esquivies L. et al (2014), DOI 10.1074/jbc.M113.529180	pHR_EF1a_Gss-NodalF1-Myc-LaG16-LaG2_PGK-BFP	TBD
JAPI circuit (GFP) with a slow-diffusing inhibitor	Fig 3	Spontaneous, size-restricted signal propagation, where the paracrine inhibitor is slow-diffusing, leading to smaller activated domain size	pHR_SFFV_LaG17_synNotch_TetRVP64	79128	Constitutive expression of an anti-GFP synNotch receptor with an intracellular Tta effector domain. Inhibited by dox/tetracycline	pHR_TRE-GFP_ligand	TBD	Inducible membrane expression of GFP fused to a PDGFRA transmembrane domain.	pHR_TRE_Gss-NodalF1-Myc-LaG16-LaG2_PGK-BFP	TBD	Inducible expression of an anti-GFP nanobody dimer fused to the Finger 1 domain of the mouse Nodal1 protein
JAPI circuit (GFP) with inducible Wnt3a expression	Fig 3, Supp 9	Spontaneous, size-restricted signal propagation accompanied by localized Wnt3a expression	pHR_SFFV_LaG17_synNotch_TetRVP64	79128	Constitutive expression of an anti-GFP synNotch receptor with an intracellular Tta effector domain. Inhibited by dox/tetracycline	pHR_TRE-GFP_ligand	TBD	Inducible membrane expression of GFP fused to a PDGFRA transmembrane domain.	pHR_TRE-GssmycLaG16LaG2_PGK-BFP	Similar to 162233 (final TBD)	Inducible expression of a paracrine inhibitor of anti-GFP synNotch signalling. A constitutive fluorescent reporter is linked for sorting infected cells	pHR_TRE-Wnt3a_PGK-miRFP703	TBD	Inducible expression of endogenous mouse Wnt3a downstream of synNotch activation
Constitutive Wnt3a expressing cells	Fig 3, Supp 9	Constitutive expression of mouse Wnt3a concomitant to an intracellular fluorescent reporter, mCherry	pHR_SFFV-mCherry-T2A-Wnt3a	TBD	Constitutive expression of mouse Wnt3a concomitant to an intracellular fluorescent reporter, mCherry
dual GFP/mCherry ligand expressing cells	Figs 4, Supp 10, 11	Constitutive expression of both a GFP and a mCherry ligand	pHR_SFFV-sig-mCherry-PDGFRTM-WPRE	216668	Constitutive expression of a mCherry ligand fused to a PDGFRA transmembrane domain and a PNE peptide tag	pHR_SFFV-GFPligand	79129	Lentiviral vector for surface expressed EGFP (SFFV promoter)
dual orthogonal GFP/mCherry JA circuit	Figs 4, Supp 10, 11, 13	independent, stochastic activation followed by unlimited signal propagation of both ligand GFP and ligand mCherry	pHR_SFFV_LaG17_synNotch_TetRVP64	79128	Constitutive expression of an anti-GFP synNotch receptor with an intracellular Tta effector domain. Inhibited by dox/tetracycline	pHR_TRE-GFP_ligand	TBD	Inducible membrane expression of GFP fused to a PDGFRA transmembrane domain.	pHR_EF1a_flagLaM4-Notch-Gal4VP64	216669	Constitutive expression of an anti-mCherry synNotch receptor with an intracellular Gal4 effector domain.	pHR_UAS-mCherry_ligand_PNE	TBD	Inducible membrane expression of mCherry fused to a PDGFRA transmembrane domain and a PNE peptide epitope.
dual orthogonal GFP/mCherry JAPI circuit	Figs 4, 5, Supp 11, 14	independent, spontaneous size-restricted signal propagation of both ligand GFP and ligand mCherry	pHR_SFFV_LaG17_synNotch_TetRVP64	79128	Constitutive expression of an anti-GFP synNotch receptor with an intracellular Tta effector domain. Inhibited by dox/tetracycline	pHR_TRE-GFP_ligand	TBD	Inducible membrane expression of GFP fused to a PDGFRA transmembrane domain.	pHR_EF1a_flagLaM4-Notch-Gal4VP64	216669	Constitutive expression of an anti-mCherry synNotch receptor with an intracellular Gal4 effector domain.	pHR_UAS-mCherry_ligand_PNE	TBD	Inducible membrane expression of mcherry fused to a PDGFRA transmembrane domain and a PNE peptide epitope.	pHR_TRE-GssmycLaG16LaG2_PGK-BFP	Similar to 162233 (final TBD)	Inducible expression of a paracrine inhibitor of anti-GFP synNotch signalling. A constitutive fluorescent reporter is linked for sorting infected cells	pHR_UAS_Gss55SR4-LaM4_PGK-H2B-miRFP703	162229 but different promoter (final TBD)	Inducible expression of a paracrine inhibitor of anti-mCherry-PNE synNotch signalling. A constitutive fluorescent reporter is linked for sorting infected cells
cross-inhibiting GFP/mCherry JAPI circuit	Figs 5, Supp 12	cross-inhibitory spontaneous size-restricted signal propagation of both ligand GFP and ligand mCherry	pHR_SFFV_LaG17_synNotch_TetRVP64	79128	Constitutive expression of an anti-GFP synNotch receptor with an intracellular Tta effector domain. Inhibited by dox/tetracycline	pHR_TRE-GFP_ligand	TBD	Inducible membrane expression of GFP fused to a PDGFRA transmembrane domain.	pHR_EF1a_flagLaM4-Notch-Gal4VP64	216669	Constitutive expression of an anti-mCherry synNotch receptor with an intracellular Gal4 effector domain.	pHR_UAS-mCherry_ligand_PNE	TBD	Inducible membrane expression of mcherry fused to a PDGFRA transmembrane domain and a PNE peptide epitope.	pHR_6xUAS-7xTRE-GssmycLaG16LaG2_PGK-BFP	TBD	Dual-input, inducible expression of a paracrine inhibitor of anti-GFP synNotch signalling. A constitutive fluorescent reporter is linked for sorting infected cells	pHR_7XTRE-6xUAS_Gss55SR4-LaM4_PGK-H2B-miRFP703	TBD	Dual-input, inducible expression of a paracrine inhibitor of anti-mCherry-PNE synNotch signalling. A constitutive fluorescent reporter is linked for sorting infected cells
