## Supplemental Table 4 for "A novel reaction-diffusion architecture for engineering self-organized patterns in mammalian cells"

### Sheet: Sheet1
Library	Number of added binding sites	Promoter_architecture	Barcode	Forward primer for barcode sequencing	Reverse primer for barcode sequencing	Full promoter sequence
anti-GFP promoter	1	1xUAS_7xTETO	GTTGGCCAACGTCCCACCTGAGGTCTGTGCCCCGGTGATGAGAAGTGTGCATCTCGTTCTTGCAGCTCGT	GAGTTCCCGCTCTTAACCTG	TGCTTTTATAGGCGCCCACC	tcggagcactgtcctccgctcgCACTCGAGTTTACTCCCTATCAGTGATAGAGAACGTATGAAGAGTTTACTCCCTATCAGTGATAGAGAACGTATGCAGACTTTACTCCCTATCAGTGATAGAGAACGTATAAGGAGTTTACTCCCTATCAGTGATAGAGAACGTATGACCAGTTTACTCCCTATCAGTGATAGAGAACGTATCTACAGTTTACTCCCTATCAGTGATAGAGAACGTATATCCAGTTTACTCCCTATCAGTGATAGAGAACGTATGTCGAGGTAGGCGTGTACGGTGGGCGCCTATAAAAGCAGAGCTCGTTTAGTGAACCGTCAGATCGCCTGGAGCAATTCCACAACACTTTTGTCTTATACTT	pZK0018 (BS018_GAL4_install1_barcoded)
anti-GFP promoter	2	2xUAS_7xTETO	ATCATTTATCATCAGATTTGCTATAGCCCTTGAACGCTACATGTACGAAACCATATTATGTATACACTAG	GAGTTCCCGCTCTTAACCTG	TGCTTTTATAGGCGCCCACC	cggagcatgtcctccgaacgtcggagcactgtcctccgctcgCACTCGAGTTTACTCCCTATCAGTGATAGAGAACGTATGAAGAGTTTACTCCCTATCAGTGATAGAGAACGTATGCAGACTTTACTCCCTATCAGTGATAGAGAACGTATAAGGAGTTTACTCCCTATCAGTGATAGAGAACGTATGACCAGTTTACTCCCTATCAGTGATAGAGAACGTATCTACAGTTTACTCCCTATCAGTGATAGAGAACGTATATCCAGTTTACTCCCTATCAGTGATAGAGAACGTATGTCGAGGTAGGCGTGTACGGTGGGCGCCTATAAAAGCAGAGCTCGTTTAGTGAACCGTCAGATCGCCTGGAGCAATTCCACAACACTTTTGTCTTATACTT	pZK0019 (BS018_GAL4_install2_barcoded)
anti-GFP promoter	3	3xUAS_7xTETO	GCATCCTATTTATTAAGTTAATTCTACAGCAAAACGATCACATGCGGATCCGCAGTGGCCGGTAGACACA	GAGTTCCCGCTCTTAACCTG	TGCTTTTATAGGCGCCCACC	tcggagcactgtcctccgaacggagcatgtcctccgaacgtcggagcactgtcctccgctcgCACTCGAGTTTACTCCCTATCAGTGATAGAGAACGTATGAAGAGTTTACTCCCTATCAGTGATAGAGAACGTATGCAGACTTTACTCCCTATCAGTGATAGAGAACGTATAAGGAGTTTACTCCCTATCAGTGATAGAGAACGTATGACCAGTTTACTCCCTATCAGTGATAGAGAACGTATCTACAGTTTACTCCCTATCAGTGATAGAGAACGTATATCCAGTTTACTCCCTATCAGTGATAGAGAACGTATGTCGAGGTAGGCGTGTACGGTGGGCGCCTATAAAAGCAGAGCTCGTTTAGTGAACCGTCAGATCGCCTGGAGCAATTCCACAA…	pZK0020 (BS018_GAL4_install3_barcoded)
anti-GFP promoter	4	4xUAS_7xTETO	CGCCCACCCCGCTGCTCTGTGACGGGGACTAGAGAGGCGAGGACTATCGCGTGTGCCCCGTTATGGTCGA	GAGTTCCCGCTCTTAACCTG	TGCTTTTATAGGCGCCCACC	tcggagcactgtcctccgaacgtcggagcactgtcctccgaacggagcatgtcctccgaacgtcggagcactgtcctccgctcgCACTCGAGTTTACTCCCTATCAGTGATAGAGAACGTATGAAGAGTTTACTCCCTATCAGTGATAGAGAACGTATGCAGACTTTACTCCCTATCAGTGATAGAGAACGTATAAGGAGTTTACTCCCTATCAGTGATAGAGAACGTATGACCAGTTTACTCCCTATCAGTGATAGAGAACGTATCTACAGTTTACTCCCTATCAGTGATAGAGAACGTATATCCAGTTTACTCCCTATCAGTGATAGAGAACGTATGTCGAGGTAGGCGTGTACGGTGGGCGCCTATAAAAGCAGAGCTCGTTTAGTGAACCGTCAG…	pZK0021 (BS018_GAL4_install4_barcoded)
anti-GFP promoter	5	5xUAS_7xTETO	GCACCAGTTCGCACGCCGTATGCATAAACGAGCCGCACGAACGAGAGTGCTTGAGCTGGACCTCTAGCTC	GAGTTCCCGCTCTTAACCTG	TGCTTTTATAGGCGCCCACC	tcggagcactgtcctccgaacgtcggagcactgtcctccgaacgtcggagcactgtcctccgaacggagcatgtcctccgaacgtcggagcactgtcctccgctcgCACTCGAGTTTACTCCCTATCAGTGATAGAGAACGTATGAAGAGTTTACTCCCTATCAGTGATAGAGAACGTATGCAGACTTTACTCCCTATCAGTGATAGAGAACGTATAAGGAGTTTACTCCCTATCAGTGATAGAGAACGTATGACCAGTTTACTCCCTATCAGTGATAGAGAACGTATCTACAGTTTACTCCCTATCAGTGATAGAGAACGTATATCCAGTTTACTCCCTATCAGTGATAGAGAACGTATGTCGAGGTAGGCGTGTACGGTGGGCGCCTATAAAAGCAG…	pZK0022 (BS018_GAL4_install5_barcoded)
anti-GFP promoter	6	6xUAS_7xTETO	TCGTCTGTGACTAACTGTGCCAGATCGTCTCCCAAACTCCCGATCCAGTTTAACTCACCAAACTATAGCC	GAGTTCCCGCTCTTAACCTG	TGCTTTTATAGGCGCCCACC	cggagcactgtcctccgaacgtcggagcactgtcctccgaacgtcggagcactgtcctccgaacgtcggagcactgtcctccgaacggagcatgtcctccgaacgtcggagcactgtcctccgctcgCACTCGAGTTTACTCCCTATCAGTGATAGAGAACGTATGAAGAGTTTACTCCCTATCAGTGATAGAGAACGTATGCAGACTTTACTCCCTATCAGTGATAGAGAACGTATAAGGAGTTTACTCCCTATCAGTGATAGAGAACGTATGACCAGTTTACTCCCTATCAGTGATAGAGAACGTATCTACAGTTTACTCCCTATCAGTGATAGAGAACGTATATCCAGTTTACTCCCTATCAGTGATAGAGAACGTATGTCGAGGTAGGCGTGTAC…	pZK0023 (BS018_GAL4_install6_barcoded)
anti-mCherry promoter	1	1xTETO_6xUAS	TTAAAGTATAGTATAGTGCGCTAATCGGAGACGAATTTAAGACACGAGTTCCCAAAACCAAGCGGGCTCA	CGGAAGGAGTATTCAACGCA	tcggtcccggtgtcttctat	TCCCTATCAGTGATAGAGAACGTATGTCGCTCGAGCACcttgatatcgaattcggagcactgtcctccgaacgtcggagcactgtcctccgaacgtcggagcactgtcctccgaacgtcggagcactgtcctccgaacggagcatgtcctccgaacgtcggagcactgtcctccgaacgactagttaggcgtgtacggtgggaggcctatataagcagagctcgtttagtgaaccgtcagatcgcctggagacgccatccacgctgttttgacctccatagaagacaccgggaccgatccagcctctcgacattcgttg	pZK0024 (BS019_TET_install1_barcoded)
anti-mCherry promoter	2	2xTETO_6xUAS	CTACGACGGTTAATCCTGGTAGTTTACGTGAACAATGTCCTGAAGAAAATTTATGAAAGAAGGACCCCTC	CGGAAGGAGTATTCAACGCA	tcggtcccggtgtcttctat	TCCCTATCAGTGATAGAGAACGTATATCCAGTTTACTCCCTATCAGTGATAGAGAACGTATGTCGCTCGAGCACcttgatatcgaattcggagcactgtcctccgaacgtcggagcactgtcctccgaacgtcggagcactgtcctccgaacgtcggagcactgtcctccgaacggagcatgtcctccgaacgtcggagcactgtcctccgaacgactagttaggcgtgtacggtgggaggcctatataagcagagctcgtttagtgaaccgtcagatcgcctggagacgccatccacgctgttttgacctccatagaagacaccgggaccgatccagcctctcgacattcgttg	pZK0025 (BS019_TET_install2_barcoded)
anti-mCherry promoter	3	3xTETO_6xUAS	GCTATAGCCCTTGAACGCTACATGCACGATACCAAGTTATGTATGGACCGGGTCATCAATAGGTTATAGC	CGGAAGGAGTATTCAACGCA	tcggtcccggtgtcttctat	TCCCTATCAGTGATAGAGAACGTATCTACAGTTTACTCCCTATCAGTGATAGAGAACGTATATCCAGTTTACTCCCTATCAGTGATAGAGAACGTATGTCGCTCGAGCACcttgatatcgaattcggagcactgtcctccgaacgtcggagcactgtcctccgaacgtcggagcactgtcctccgaacgtcggagcactgtcctccgaacggagcatgtcctccgaacgtcggagcactgtcctccgaacgactagttaggcgtgtacggtgggaggcctatataagcagagctcgtttagtgaaccgtcagatcgcctggagacgccatccacgctgttttgacctccatagaagacaccgggaccgatccagcctctcgacattcgttg	pZK0026 (BS019_TET_install3_barcoded)
anti-mCherry promoter	4	4xTETO_6xUAS	CTTGTAGTTAACATGTAGCCCGGCCCTATTAGTACAGTAGTGCCTTCATCGGCATTCTGTTTATTAAGTT	CGGAAGGAGTATTCAACGCA	tcggtcccggtgtcttctat	TCCCTATCAGTGATAGAGAACGTATGACCAGTTTACTCCCTATCAGTGATAGAGAACGTATCTACAGTTTACTCCCTATCAGTGATAGAGAACGTATATCCAGTTTACTCCCTATCAGTGATAGAGAACGTATGTCGCTCGAGCACcttgatatcgaattcggagcactgtcctccgaacgtcggagcactgtcctccgaacgtcggagcactgtcctccgaacgtcggagcactgtcctccgaacggagcatgtcctccgaacgtcggagcactgtcctccgaacgactagttaggcgtgtacggtgggaggcctatataagcagagctcgtttagtgaaccgtcagatcgcctggagacgccatccacgctgttttgacctccatagaagacaccgg…	pZK0027 (BS019_TET_install4_barcoded)
anti-mCherry promoter	5	5xTETO_6xUAS	ATCGCCTAGAATTACCTACAACGGTCGACCATACCTTCGATTGTCGTGGCCACCCTCGGATTACACGGCA	CGGAAGGAGTATTCAACGCA	tcggtcccggtgtcttctat	TCCCTATCAGTGATAGAGAACGTATAAGGAGTTTACTCCCTATCAGTGATAGAGAACGTATGACCAGTTTACTCCCTATCAGTGATAGAGAACGTATCTACAGTTTACTCCCTATCAGTGATAGAGAACGTATATCCAGTTTACTCCCTATCAGTGATAGAGAACGTATGTCGCTCGAGCACcttgatatcgaattcggagcactgtcctccgaacgtcggagcactgtcctccgaacgtcggagcactgtcctccgaacgtcggagcactgtcctccgaacggagcatgtcctccgaacgtcggagcactgtcctccgaacgactagttaggcgtgtacggtgggaggcctatataagcagagctcgtttagtgaaccgtcagatcgcctggagacgc…	pZK0028 (BS019_TET_install5_barcoded)
anti-mCherry promoter	6	6xTETO_6xUAS	GAGGTGGTTGTGTTGCGATAGGCAGTATATTATTCTAAGGCGTTACCCCAATGGATTTCCGTCGGAATT	CGGAAGGAGTATTCAACGCA	tcggtcccggtgtcttctat	TCCCTATCAGTGATAGAGAACGTATGCAGACTTTACTCCCTATCAGTGATAGAGAACGTATAAGGAGTTTACTCCCTATCAGTGATAGAGAACGTATGACCAGTTTACTCCCTATCAGTGATAGAGAACGTATCTACAGTTTACTCCCTATCAGTGATAGAGAACGTATATCCAGTTTACTCCCTATCAGTGATAGAGAACGTATGTCGCTCGAGCACcttgatatcgaattcggagcactgtcctccgaacgtcggagcactgtcctccgaacgtcggagcactgtcctccgaacgtcggagcactgtcctccgaacggagcatgtcctccgaacgtcggagcactgtcctccgaacgactagttaggcgtgtacggtgggaggcctatataagcaga…	pZK0029 (BS019_TET_install6_barcoded)
anti-mCherry promoter	7	7xTETO_6xUAS	TTTTCTACAGCAAAACGATCAAGTGCACTTCCACAGAGCGCGGTAGAGACTCATCCACCCGGCAGCTCTG	CGGAAGGAGTATTCAACGCA	tcggtcccggtgtcttctat	TTACTCCCTATCAGTGATAGAGAACGTATGAAGAGTTTACTCCCTATCAGTGATAGAGAACGTATGCAGACTTTACTCCCTATCAGTGATAGAGAACGTATAAGGAGTTTACTCCCTATCAGTGATAGAGAACGTATGACCAGTTTACTCCCTATCAGTGATAGAGAACGTATCTACAGTTTACTCCCTATCAGTGATAGAGAACGTATATCCAGTTTACTCCCTATCAGTGATAGAGAACGTATGTCGCTCGAGCACcttgatatcgaattcggagcactgtcctccgaacgtcggagcactgtcctccgaacgtcggagcactgtcctccgaacgtcggagcactgtcctccgaacggagcatgtcctccgaacgtcggagcactgtcctccgaacg…	pZK0030 (BS019_TET_install7_barcoded)
